# Molecular interplay between Integrative Mobile Elements exploiting Xer drives the evolution of cholera pandemics

**DOI:** 10.64898/2026.06.12.731946

**Authors:** Orlando Moranchel, Maël Balanec, Baptiste Verron, Lucie Royer, Christophe Possoz, Raphaël Guérois, Gilles Vergnaud, François-Xavier Weill, James Iain Provan, François-Xavier Barre

**Affiliations:** Institute for Integrative Biology of the Cell (I2BC), Université Paris-Saclay, CEA, CNRS, 91198 Gif-sur-Yvette, France; Synchrotron SOLEIL, L’Orme des Merisiers, 91190 Saint-Aubin, France; Institut Pasteur, Université Paris Cité, Unité des Bactéries pathogènes entériques, 28 rue du Dr Roux, 75724 Paris cedex 15, France

## Abstract

XerC and XerD are ubiquitous bacterial recombinases dedicated to chromosome dimer resolution. They add a crossover at a specific chromosomal site, *dif*, when activated by the FtsK cell division protein. Several integrative mobile elements exploiting Xer (IMEXs) have been reported. IMEXs hijack XerCD to integrate at *dif* in an FtsK-independent manner. The most notable IMEX is the CTXΦ bacteriophage of *Vibrio cholerae*, which encodes the Cholera toxin. *V. cholerae* isolates often contain several sequentially integrated IMEX, forming arrays. In the current cholera pandemic lineage, CTXΦ integrated in the *dif* site of the primary *V. cholerae* chromosome, *difI*, after the integration of another IMEX, TLCΦ (Toxin-Linked Cryptic). The strict order of TLCΦ and CTXΦ integration has been explained *via* a *dif* site-correction hypothesis, where the *difI* site of the environmental ancestor of the current pandemic isolates was non-functional and was corrected by the integration of TLCΦ. Here, we traced the inheritance of *difI* variants and IMEXs in environmental and pandemic isolates. We show that IMEX arrays undergo rearrangements not congruent with the core genome phylogeny and that TLCΦ integration preceded CTXΦ integration in pandemic lineages. We demonstrate that the *difI* sites of environmental and pandemic isolates are equally functional for dimer resolution and CTXΦ integration, and show that TLCΦ and another IMEX, VGJΦ, encode a Xer activation factor that facilitates CTXΦ integration, suggesting an alternate explanation for the integration order of IMEX in environmental and pandemic isolates.

**Significance statement:** Cholera is an increasing threat due to climate change. *Vibrio cholerae* pandemic potential is intricately linked to its infection by a lysogenic phage, the CTXΦ, which encodes the Cholera Toxin. CTXΦ uses the Xer recombination of its host for genomic integration. We established that CTXΦ is integrated downstream of the TLCΦ phage satellite in pandemic lineages and that it is frequently integrated downstream of the VGJΦ phage in environmental strains. Our results show that TLCΦ and VGJΦ encode for distinct Xer activator proteins (Xafs) that facilitate CTXΦ integration, providing a mechanistic explanation for the observed integration order. This novel molecular interplay is crucial to understanding the development of pandemic *V. cholerae*, with a view to preventing future expansions.
