## Supplementary material for "Molecular interplay between Integrative Mobile Elements exploiting Xer drives the evolution of cholera pandemics": DataSet S1

### Sheet: assemblies used in Figure S2A
NCBI_ref	tree_index	Strain_name	year	country	Wave_inferred
GCA_001887395.1	1	C5	1957	Indonesia	wave1
GCA_001887655.1	2	E9120	1961	Indonesia	wave1
GCA_043765735.1	3	M803	1961	Hong Kong	wave1
GCA_001887495.1	4	E1162	1962	China	wave1
GCA_043766955.1	5	M686	1968	Thailand	wave1
GCA_001887455.1	6	CRC1106	1962	India	wave1
GCA_001887435.1	7	CRC711	1964	India	wave1
GCA_043763905.1	8	M804	1962	India	wave1
GCA_043754845.1	9	M820	1978	Malaysia	wave1
GCA_043757815.1	10	M811	1971	Myanmar	wave1
GCA_043763295.1	11	M805	1963	Cambodia	wave1
GCA_043760105.1	12	M808	1969	Viet Nam	wave1
GCA_043760675.1	13	M807	1969	Viet Nam	wave1
GCA_044343075.1	14	M815	1973	Philippines	wave1
GCA_043757505.1	15	M813	1972	Senegal	wave1
GCA_044343085.1	16	M812	1971	Chad	wave1
GCA_017948285.1	17	A1552	1992	Peru	wave1
GCA_000250855.1	18	IEC224	1994	Brazil	wave1
GCA_009763945.1	19	C6706	1991	Peru	wave1
GCA_013085105.1	20	C6709	1991	Peru	wave1
ERR976522	21	CNRVC920027	1992	Angola	wave1
ERR976499	22	CNRVC140128	1988	Angola	wave1
ERR7139723	23	CNRVC070112	1981	Algeria	wave1
GCA_043755855.1	24	M819	1975	Germany	wave1
GCA_043756335.1	25	M814	1972	Morocco	wave1
GCA_043756065.1	26	M818	1975	Comoros	wave1
GCA_043759795.1	27	M809	1970	Sierra Leone	wave1
ERR976411	28	CNRVC930171	1984	Côte d'Ivoire	wave1
ERR976391	29	CNRVC900105	1990	Angola	wave1
GCA_043758405.1	30	M810	1970	Ethiopia	wave1
GCA_043769025.1	31	M647	1970	Bangladesh	wave1
GCA_013085125.1	32	P27459	1976	Bangladesh	wave1
GCA_043766185.1	33	M795	1976	Bangladesh	wave1
GCA_001250235.2	34	N16961	1975	Bangladesh	wave1
GCA_002073335.2	35	FDAARGOS_223		USA	wave1
GCA_044343165.1	36	M650	1976	India	wave1
GCA_002749635.1	37	E7946	1978	Bahrain	wave1
ERR976410	38	CNRVC930170	1984	Democratic Republic of the Congo	wave1
ERR998659	39	CNRVC940173	1994	Democratic Republic of the Congo	wave1
GCA_044905055.1	40	M714	1979	Bangladesh	wave1
GCA_044905045.1	41	M646	1979	Bangladesh	wave1
ERR976549	42	CNRVC970175	1997	Djibouti	wave2
ERR1880838	43	THSTI_V12	1989	India	wave2
GCA_900324425.1	44	4295STDY6534232	2013	Bangladesh	wave2
GCA_900324445.1	45	4295STDY6534216	2014	Bangladesh	wave2
GCA_900324455.1	46	4295STDY6534248	2014	Bangladesh	wave2
GCA_029026885.1	47	BY369	2021	China	wave2
GCA_002313005.1	48	ICDC-VC661	2006	China	wave2
GCA_013462495.1	49	VC1374	2001	China	wave2
GCA_009763825.1	50	F9993		Japan	wave2
GCA_017948345.1	51	MO10	1993	India	wave2
GCA_019458445.1	52	ICDC-VC3741	1990	China	wave2
ERR998736	53	CNRVC970079	1997	Central African Republic	wave2
ERR976561	54	CNRVC980060	1998	Cameroon	wave2
ERR998727	55	CNRVC970022	1997	Cameroon	wave2
GCA_000022585.1	56	MJ1236	1975	Bangladesh	wave2
GCA_003574155.1	57	V060002	1997	Indonesia	wave2
ERR1879644	58	CNRVC990194	1999	Cambodia	wave2
GCA_003719755.1	59	E4	1978	Bahrain	wave2
GCA_000963555.1	60	FJ147	2005	China	wave3
GCA_019704235.1	61	IDH-03329	2010	India	wave3
GCA_021431865.1	62	PanChol	2020	USA	wave3
GCA_009665515.2	63	2010EL-1786	2010	Haiti	wave3
GCA_000275645.1	64	H1	2010	Haiti	wave3
GCA_001318185.1	65	KW3	2010	Haiti	wave3
GCA_019704175.1	66	BCH-01536	2011	India	wave3
GCA_019704255.1	67	IDH-03506	2011	India	wave3
GCA_000166455.1	68	2010EL-1786	2010	Haiti	wave3
GCA_000765415.1	69	2012EL-2176	2012	Haiti	wave3
GCA_002946655.1	70	HC1037	2014	Haiti	wave3
GCA_024734685.1	71	N1252	2022	Australia	wave3
GCA_034008175.1	72	CMUL 009	2022	Lebanon	wave3
GCA_937000105.1	73	CNRVC190243	2019	Yemen	wave3
GCA_034008165.1	74	VIC11-A	2022	Lebanon	wave3
GCA_032256425.2	75	1113756	2023	United Kingdom	wave3
GCA_032255825.2	76	1901530	2023	United Kingdom	wave3
GCA_042604665.1	77	CNRVC240027	2024	Mayotte	wave3
GCA_045184175.1	78	831317	2019	Yemen	wave3
ERR1879649	79	CNRVC990299	1999	Afghanistan	wave3
GCA_022670655.1	80	Inaba	2017	Iraq	wave3
GCA_019704215.1	81	IDH-02387	2009	India	wave3
ERR1878570	82	CNRVC080397	2007	India	wave3
GCA_001045415.1	83	TSY216	2010	Thailand	wave3
GCA_030062725.1	84	MS84A	2010	Thailand	wave3
GCA_019704195.1	85	IDH-00113	2007	India	wave3
ERR1880821	86	THSTI_IDH0002	2007	India	wave3
ERR1877939	87	CNRVC010051	2000	Madagascar	wave3
ERR1878608	88	CNRVC140013	2014	Democratic Republic of the Congo	wave3
GCA_030718765.1	89	DRC072	2009	Democratic Republic of the Congo	wave3
GCA_030718725.1	90	DRC193A	2011	Democratic Republic of the Congo	wave3
GCA_040278805.2	91	CTMA_1711	2018	Democratic Republic of the Congo	wave3
GCA_009799825.1	92	CTMA_1441	2015	Democratic Republic of the Congo	wave3
GCA_030718745.1	93	DRC052	2012	Democratic Republic of the Congo	wave3
GCA_030718805.2	94	DRC001	2009	Democratic Republic of the Congo	wave3
GCA_040349375.2	95	CTMA_1831	2020	Democratic Republic of the Congo	wave3
GCA_040349395.2	96	CTMA_1829	2020	Democratic Republic of the Congo	wave3
GCA_040349345.2	97	CTMA_1832	2020	Democratic Republic of the Congo	wave3
GCA_040430105.2	98	CTMA_2017	2023	Democratic Republic of the Congo	wave3
GCA_040429705.2	99	CTMA_2005	2024	Democratic Republic of the Congo	wave3
GCA_041937545.1	100	VC9	2024	Democratic Republic of the Congo	wave3
GCA_040327105.2	101	CTMA_1733	2019	Democratic Republic of the Congo	wave3
GCA_040427735.2	102	CTMA_1965	2023	Democratic Republic of the Congo	wave3
GCA_040427795.2	103	CTMA_1964	2023	Democratic Republic of the Congo	wave3
GCA_040430315.2	104	CTMA_2008	2023	Democratic Republic of the Congo	wave3
GCA_040427215.2	105	CTMA_1951	2023	Democratic Republic of the Congo	wave3
GCA_040427555.2	106	CTMA_1974	2023	Democratic Republic of the Congo	wave3
GCA_040349985.2	107	CTMA_1846	2022	Democratic Republic of the Congo	wave3
GCA_040350865.2	108	CTMA_1912	2022	Democratic Republic of the Congo	wave3
GCA_040350495.2	109	CTMA_1905	2022	Democratic Republic of the Congo	wave3
GCA_040350365.2	110	CTMA_1873	2022	Democratic Republic of the Congo	wave3
GCA_040350385.2	111	CTMA_1872	2022	Democratic Republic of the Congo	wave3
