## Supplementary material for "Molecular interplay between Integrative Mobile Elements exploiting Xer drives the evolution of cholera pandemics": DataSet S2

### Sheet: assemblies used in Fig2 and S2B
NCBI_ref	Tree_index	Strain_name	year	country	Wave_inferred
GCA_013155105.1	1	CECT 514	2012	Haiti	L4 distant group
GCA_008369625.1	2	RFB05	2017	USA	L4 distant group
GCA_030718785.1	3	DRC187	2011	Democratic Republic of the Congo	L4 distant group
GCA_030710345.1	4	DRC186	2011	Democratic Republic of the Congo	L4 distant group
GCA_004117115.1	5	FORC_076		South Korea	L4 distant group
GCA_900324435.1	6	4295STDY6534200	2013	Bangladesh	L4 distant group
GCA_023167985.1	7	RIMD 2214400	1993	Argentina	L4 distant group
GCA_019504425.1	8	PS-4	2018	India	L4 distant group
GCA_036884285.1	9	PNUSAV004467	2023	USA	L4 distant group
GCA_009762915.1	10	2015V-1126	2015	USA	L4 distant group
GCA_039602145.1	11	LK-18	2018	China	L4 distant group
GCA_023168105.1	12	RIMD 2214445	2001	Japan	L4 distant group
GCA_037101305.1	13	VN152	2020	Viet Nam	L4 distant group
GCA_009762965.1	14	3523-03	2008	missing	L4 distant group
GCA_013357865.1	15	SA10G	2004	USA	L4 distant group
GCA_013357825.1	16	E7G	2004	USA	L4 distant group
GCA_013357845.1	17	SA7G	2004	USA	L4 distant group
GCA_045689275.1	18	DL4211	2009	USA	L4 distant group
GCA_044784405.1	19	SPH 24-01	2024	Canada	L4 distant group
GCA_013357765.1	20	SP7G	2004	USA	L4 distant group
GCA_045689285.1	21	DL4215	2009	USA	L4 distant group
GCA_013357745.1	22	SP6G	2004	USA	L4 distant group
GCA_045689265.1	23	TP	2011	USA	L4 distant group
GCA_013357805.1	24	W7G	2004	USA	L4 distant group
GCA_013357785.1	25	W6G	2004	USA	L4 distant group
GCA_013357725.1	26	SL6Y	2004	USA	L4 distant group
GCA_013357685.1	27	L6G	2004	USA	L4 distant group
GCA_025258945.1	28	PNUSAV001141		USA	L4 distant group
GCA_025258925.1	29	PNUSAV001140		USA	L4 distant group
GCA_009763045.1	30	3541-04		USA	L4 distant group
GCA_009764135.1	31	2011V-1043	2011	USA	L4 distant group
GCA_009762895.1	32	3528-08	2008	USA	L4 distant group
GCA_009763105.1	33	3566-08	2008	USA	L4 distant group
GCA_009762945.1	34	3566-06		USA	L4 distant group
GCA_002313025.1	35	FORC_055	2014	South Korea	L4 distant group
GCA_023169825.1	36	V130003	2013	Japan	L4 distant group
GCA_039602095.2	37	1492768	2024	United Kingdom	L4 distant group
GCA_937000115.1	38	CNRVC190247	2018	Yemen	L4 distant group
GCA_023168185.1	39	RIMD 2214283	1973	India	L4 distant group
GCA_009763665.1	40	2011EL-1271	2011	Haiti	L4 distant group
GCA_003591575.1	41	FORC_073	2017	South Korea	L4 distant group
GCA_023168225.1	42	RIMD 2214289	1973	India	L4 pre-ELA-1
GCA_040805305.1	43	C3616	2022	China	L4 distant group
GCA_047221425.1	44	CTMA_1842	2021	Democratic Republic of the Congo	L4 distant group
GCA_046097525.1	45	N19-2759	2019	Switzerland	L4 distant group
GCA_023168285.1	46	RIMD 2214334	1976	India	L4 distant group
GCA_013357645.1	47	SL5Y	2004	USA	L4 distant group
GCA_013357625.1	48	SL4G	2004	USA	L4 distant group
GCA_003063885.1	49	Sa5Y	2004	USA	L4 distant group
GCA_009763065.1	50	2015V-1118	2015	USA	L4 distant group
GCA_013357885.1	51	SA3G	2004	USA	L4 distant group
GCA_013357665.1	52	SO5Y	2004	USA	L4 distant group
GCA_000969265.1	53	10432-62	1962	Philippines	L4 distant group
GCA_015168795.1	54	VC_hf7	2016	China	L4 distant group
GCA_023168205.1	55	RIMD 2214243	1964	Philippines	L4 distant group
GCA_040735825.1	56	CNCTC 6536	1965	Slovakia	L4 distant group
GCA_023168045.1	57	RIMD 2214255	1968	India	L4 distant group
GCA_900185995.1	58	BC1071	2016	Germany	L4 distant group
GCA_012275105.1	59	2010V-1116	2010	Haiti	L4 distant group
GCA_023167925.1	60	RIMD 2214340	1988	China	L4 distant group
GCA_009763985.1	61	K2802		USA	L4 distant group
GCA_045689295.1	62	1587	2012	Peru	L4 distant group
GCA_021431945.1	63	GXFL1-4	2018	China	L4 distant group
GCA_023168265.1	64	RIMD 2214315	1976	India	L4 distant group
GCA_023168245.1	65	RIMD 2214301	1976	India	L4 distant group
GCA_008369605.1	66	RFB16	2017	USA	L4 distant group
GCA_019458465.1	67	ICDC-VC702		China	L4 distant group
GCA_000969235.1	68	1154-74	1974	India	L4 distant group
GCA_013357605.1	69	W10G	2004	USA	L4 distant group
GCA_000195065.1	70	LMA3984-4		Brazil	ELA-5
GCA_004328575.1	71	20000	2016	Russia	ELA-5
GCA_026013235.1	72	E1	1992	China	ELA-5
GCA_000788715.2	73	2012Env-9	2012	Haiti	ELA-3
GCA_001854425.1	74	2012Env-390	2012	Haiti	ELA-3
GCA_045689325.1	75	V52	1968	Sudan	L7
GCA_018336415.1	76	ATCC 25872	1968	Sudan	L7
GCA_030295265.1	77	man9	1946	Japan	L1 classical O1
GCA_000016245.1	78	O395	1965	India	L1 classical O1
GCA_000829215.1	79	MS6	2008	Thailand	L3 US Gulf Coast
GCA_001683415.1	80	2740-80	1980	USA	L3 US Gulf Coast
GCA_009762985.1	81	3569-08	2008	USA	L3 US Gulf Coast
GCA_001887475.1	82	E506	1974	USA	L3 US Gulf Coast
GCA_001887415.1	83	E1320	1974	China	L8
GCA_001887635.1	84	M2140	1977	Australia	L8
GCA_001887615.1	85	NCTC9420	1954	Egypt	L6
GCA_001887515.1	86	NCTC5395	1938	Iraq	L6
GCA_040556435.1	87	MAK757	1937	Indonesia:Makassar	L5
GCA_000021605.1	88	M66-2	1937	Indonesia	L5
GCA_001250235.2	89	N16961	1975	Bangladesh	wave1
GCA_017948345.1	90	MO10	1993	India	wave2
GCA_030718765.1	91	DRC072	2009	Democratic Republic of the Congo	wave3
